# Transverse Aortic COnstriction Multi-omics Analysis (TACOMA) uncovers pathophysiological cardiac molecular mechanisms

**DOI:** 10.1101/2024.01.26.577333

**Authors:** Enio Gjerga, Matthias Dewenter, Thiago Britto-Borges, Johannes Grosso, Frank Stein, Jessica Eschenbach, Mandy Rettel, Johannes Backs, Christoph Dieterich

## Abstract

Time-course multi-omics data of a murine model of progressive heart failure induced by transverse aortic constriction (TAC) provide insights into the molecular mechanisms that are causatively involved in contractile failure and structural cardiac remodelling. We employ Illumina-based transcriptomics, Nanopore sequencing, and mass spectrometry-based proteomics on samples from the left ventricle (LV) and right ventricle (RV, RNA only) of the heart at 1, 7, 21, and 56 days following TAC and Sham surgery. Here, we present TACOMA, as an interactive web-application that integrates and visualizes transcriptomics and proteomics data collected in a TAC time-course experiment. TACOMA enables users to visualize the expression profile of known and novel genes and protein products thereof. Importantly, we capture alternative splicing events by assessing differential transcript and exon usage as well. Co-expression-based clustering algorithms and functional enrichment analysis revealed overrepresented annotations of biological processes and molecular functions at the protein and gene levels. To enhance data integration, TACOMA synchronizes transcriptomics and proteomics profiles, enabling cross-omics comparisons. With TACOMA (https://shiny.dieterichlab.org/app/tacoma), we offer a rich web-based resource to uncover molecular events and biological processes implicated in contractile failure and cardiac hypertrophy. For example, we highlight: (i) changes in metabolic genes and proteins in the time course of hypertrophic growth and contractile impairment; (ii) identification of RNA splicing changes in the expression of Tpm2 isoforms between RV and LV; and (iii) novel transcripts and genes likely contributing to the pathogenesis of heart failure. We plan to extend these data with additional environmental and genetic models of heart failure to decipher common and distinct molecular changes in heart diseases of different aetiologies.

**Database URL:** https://shiny.dieterichlab.org/app/tacoma
