## Supplementary Table 1 for "Transverse Aortic COnstriction Multi-omics Analysis (TACOMA) uncovers pathophysiological cardiac molecular mechanisms"

### Sheet: Sheet 1
ID	Folder	CGC	Position	Day	Condition
1	A006850050_117159_S31_L004_STARmapping	117159	LV	7	TAC
1	A006850050_117161_S32_L004_STARmapping	117161	RV	7	TAC
10	A006850050_117183_S43_L004_STARmapping	117183	LV	7	sham
10	A006850050_117185_S44_L004_STARmapping	117185	RV	7	sham
11	A006850050_117187_S45_L004_STARmapping	117187	LV	7	sham
11	A006850050_117189_S46_L004_STARmapping	117189	RV	7	sham
12	A006850050_117191_S47_L004_STARmapping	117191	LV	7	sham
12	A006850050_117193_S48_L004_STARmapping	117193	RV	7	sham
13	A006850050_117195_S49_L004_STARmapping	117195	LV	21	sham
13	A006850050_117197_S50_L004_STARmapping	117197	RV	21	sham
14	A006850050_117199_S51_L004_STARmapping	117199	LV	21	sham
14	A006850050_117201_S52_L004_STARmapping	117201	RV	21	sham
15	A006850050_117203_S53_L004_STARmapping	117203	LV	21	sham
15	A006850050_117205_S54_L004_STARmapping	117205	RV	21	sham
17	A006850050_117207_S55_L004_STARmapping	117207	LV	1	TAC
17	A006850050_117209_S56_L004_STARmapping	117209	RV	1	TAC
19	A006850050_117211_S57_L004_STARmapping	117211	LV	1	TAC
19	A006850050_117213_S58_L004_STARmapping	117213	RV	1	TAC
20	A006850050_117215_S59_L004_STARmapping	117215	LV	1	TAC
20	A006850050_117217_S60_L004_STARmapping	117217	RV	1	TAC
21	A006850050_117219_S61_L004_STARmapping	117219	LV	56	TAC
21	A006850050_117221_S62_L004_STARmapping	117221	RV	56	TAC
22	A006850050_117223_S63_L004_STARmapping	117223	LV	1	sham
22	A006850050_117225_S64_L004_STARmapping	117225	RV	1	sham
23	A006850050_117227_S65_L004_STARmapping	117227	LV	1	sham
23	A006850050_117229_S66_L004_STARmapping	117229	RV	1	sham
24	A006850050_117231_S67_L004_STARmapping	117231	LV	1	sham
24	A006850050_117233_S68_L004_STARmapping	117233	RV	1	sham
25	A006850050_117235_S69_L004_STARmapping	117235	LV	56	sham
25	A006850050_117237_S70_L004_STARmapping	117237	RV	56	sham
26	A006850050_117239_S71_L004_STARmapping	117239	LV	56	sham
26	A006850050_117241_S72_L004_STARmapping	117241	RV	56	sham
27	A006850050_117243_S73_L004_STARmapping	117243	LV	56	sham
27	A006850050_117245_S74_L004_STARmapping	117245	RV	56	sham
28	A006850050_117247_S75_L004_STARmapping	117247	LV	21	TAC
28	A006850050_117249_S76_L004_STARmapping	117249	RV	21	TAC
3	A006850050_117163_S33_L004_STARmapping	117163	LV	7	TAC
3	A006850050_117165_S34_L004_STARmapping	117165	RV	7	TAC
30	A006850050_117251_S77_L004_STARmapping	117251	LV	56	TAC
30	A006850050_117253_S78_L004_STARmapping	117253	RV	56	TAC
31	A006850050_117255_S79_L004_STARmapping	117255	LV	0	ctrl
31	A006850050_117257_S80_L004_STARmapping	117257	RV	0	ctrl
32	A006850050_117259_S81_L004_STARmapping	117259	LV	0	ctrl
32	A006850050_117261_S82_L004_STARmapping	117261	RV	0	ctrl
33	A006850050_117263_S83_L004_STARmapping	117263	LV	0	ctrl
33	A006850050_117265_S84_L004_STARmapping	117265	RV	0	ctrl
4	A006850050_117167_S35_L004_STARmapping	117167	LV	7	TAC
4	A006850050_117169_S36_L004_STARmapping	117169	RV	7	TAC
5	A006850050_117171_S37_L004_STARmapping	117171	LV	21	TAC
5	A006850050_117173_S38_L004_STARmapping	117173	RV	21	TAC
7	A006850050_117175_S39_L004_STARmapping	117175	LV	21	TAC
7	A006850050_117177_S40_L004_STARmapping	117177	RV	21	TAC
8	A006850050_117179_S41_L004_STARmapping	117179	LV	56	TAC
8	A006850050_117181_S42_L004_STARmapping	117181	RV	56	TAC
