## Supplementary Table 2 for "Transverse Aortic COnstriction Multi-omics Analysis (TACOMA) uncovers pathophysiological cardiac molecular mechanisms"

### Sheet: Tabelle1
Probe Nummer	ID	group	procedure	surgery	organ harvest	EF Pre TAC (%)	Aortic Flow (mm/s)	EF Day 1 (%)	EF Day 7 (%)	EF Day 21 (%)	EF Day 35 (%)	EF Day 56 (%)	HW/BW
25	31	0 days	%	%	2019-06-12								4.43969
26	32	0 days	%	%	2019-06-12								4.63071
27	33	0 days	%	%	2019-06-12								4.8373
	34	0 days	%	%	2019-06-12								4.13546
17	22	1 day	sham	2019-05-30	2019-05-31	74.7715	791.505	72.3284					4.89575
18	23	1 day	sham	2019-05-30	2019-05-31	78.2798	703.889	81.3922					4.70661
19	24	1 day	sham	2019-05-30	2019-05-31	72.3303		72.1501					4.63855
	16	1 day	TAC	2019-05-30	2019-05-31	77.3788	1507.75	83.9676					5	excluded, no sufficient stenosis
13	17	1 day	TAC	2019-05-30	2019-05-31	76.3434	2475.1	83.0443					5.16744
14	19	1 day	TAC	2019-05-30	2019-05-31	82.4346	2097.59	57.5919					4.70909
15	20	1 day	TAC	2019-05-30	2019-05-31	76.5871	2365.62	70.4686					4.91845
7	10	7 days	sham	2019-05-29	2019-06-05	70.7133		81.1608	81.0941				4.77682
8	11	7 days	sham	2019-05-29	2019-06-05	76.1334	715.155	74.5703	81.03				4.78802
9	12	7 days	sham	2019-05-29	2019-06-05	70.8857		76.0419	78.5128				4.87072
1	1	7 days	TAC	2019-05-29	2019-06-05	72.4749	2524.92	38.8297	57.3657				6.14844
	2	7 days	TAC	2019-05-29	2019-06-05	75.3948	2888.32	60.9687	76.5604				5.19824
2	3	7 days	TAC	2019-05-29	2019-06-05	75.638	2622.47	71.4037	70.666				5.01351
3	4	7 days	TAC	2019-05-29	2019-06-05	80.5348	2120.9	85.5819	73.8524				4.82008
10	13	21 days	sham	2019-05-29	2019-06-21	73.7793	503.562	81.5621	80.5268	85.6325			4.32593
11	14	21 days	sham	2019-05-29	2019-06-21	73.1141		76.3914	79.6135	75.5128			5.02536
12	15	21 days	sham	2019-05-29	2019-06-21	78.1047		70.9837	83.0714	78.9636			4.75676
4	5	21 days	TAC	2019-05-29	2019-06-21	80.0649	2194.09	30.5443	41.9281	38.0727			6.80147
	6	21 days	TAC	2019-05-29	2019-06-21	83.9121	2305.01	74.5541	69.7691	78.2974			4.96234
5	7	21 days	TAC	2019-05-29	2019-06-21	71.877	2299.23	71.2188	73.7319	62.1014			6.35517
23	28	21 days	TAC	2019-05-30	2019-06-21	71.0225	3534.25	46.6933	67.5714	58.3226			6.48162
20	25	56 days	sham	2019-05-30	2019-07-24	85.2095		83.913	83.8608	84.3077	83.9411	79.5356	5.43333
21	26	56 days	sham	2019-05-30	2019-07-24	81.9901		71.1341	81.723	79.6271	80.3813	74.3235	5.25478
22	27	56 days	sham	2019-05-30	2019-07-24	67.0218		66.2893	75.6831	73.4556	72.9712	85.8107	5.85366
6	8	56 days	TAC	2019-05-29	2019-07-24	76.4954	2883.1	63.5852	70.0061	66.1219	59.7069	43.6646	7.77778
16	21	56 days	TAC	2019-05-30	2019-07-24	71.5056	2896.75	53.322	64.0486	45.7051	36.5516	30.0794	7.6
24	30	56 days	TAC	2019-05-30	2019-07-24	72.2913	3050.57	66.6877	65.4327	70.0396	64.0682	67.7212	6.11722
